# Structural basis of RNA polymerase II transcription on the H3-H4 octasome

**DOI:** 10.1101/2025.05.13.653634

**Authors:** Cheng-Han Ho, Kayo Nozawa, Masahiro Nishimura, Mayuko Oi, Tomoya Kujirai, Mitsuo Ogasawara, Haruhiko Ehara, Shun-ichi Sekine, Yoshimasa Takizawa, Hitoshi Kurumizaka

## Abstract

The H3-H4 octasome is a nucleosome-like particle in which two DNA gyres are wrapped around each H3-H4 tetramer disk, forming a clamshell-like configuration. In the present study, we performed in vitro RNAPII transcription assays with the H3-H4 octasome and found that RNAPII transcribed the H3-H4 octasome more efficiently than the nucleosome. RNAPII paused at only one position, superhelical location (SHL) -4 in the H3-H4 octasome, in contrast to pausing at the SHL(−5), SHL(−2), and SHL(−1) positions in the nucleosome. Cryo-electron microscopy analysis revealed that two H3-H4 tetramer disks are retained when the RNAPII paused at the SHL(−4) position of the H3-H4 octasome. However, when RNAPII reached the SHL(−0.5) position, five base pairs before the dyad position of the H3-H4 octasome, the proximal H3-H4 tetramer was disassembled but the distal H3-H4 tetramer still remained on the DNA. Therefore, RNAPII efficiently transcribes the H3-H4 octasome by stepwise H3-H4 tetramer disassembly.
