## Supplementary Table 1 for "Structural basis of RNA polymerase II transcription on the H3-H4 octasome"

### Sheet: Sheet1
Sample	RNAPII-H3-H4 octasome SHL(-4)	RNAPII-H3-H4 tetrasome SHL(-0.5)
	EMD-XXXXX	EMD-XXXXX
	PDB: XXXX	PDB: XXXX
Data collection	dataset1/dataset2/dataset3
Electron microscope	Krios G4
Camera	K3 BioQuantum
Pixel size (Å/pixel)	1.06
Decocus range (µm)	-1.0 to -2.5
Total dose (e/Å2)	59.2 / 59.2 / 60.8
Movie frames (no.)	40
Total micrographs (no.)	13,186 / 5,271 / 18,421
Reconstruction
Software	Relion and CryoSPARC	Relion and CryoSPARC
Particles in the final map (no.)	30000	5000
Symmetry	C1	C1
Final resolution (Å2)	3.62	6.83
FSC threshold	0.143	0.143
Map sharpening B factor (Å2)	-31.42	N/A
Model building
Software	Coot	Coot
Refinement
Software	Phenix	Phenix
Model composition
Protein	4519	4218
Nucleotide	302	220
Validation
MolProbity score	1.84	2.12
Clash score	12.64	11.28
R.m.s deviations
Bond lengths (Å)	0.004	0.012
Bond angles (˚)	0.715	1.307
Ramachandran plot
Favored (%)	96.54	90.05
Allowed (%)	3.44	9.71
Outluers (%)	0.02	0.24
